# Regional epithelial architecture and spatial distribution of T and B lymphocytes in the human fallopian tube

**DOI:** 10.64898/2026.03.13.711514

**Authors:** Filippa Bertilsson, Feria Hikmet, Hjalte Sveidqvist, Michaela Einarsson, Theodora Kunovac Kallak, Matts Olovsson, Loren Méar, Cecilia Lindskog

## Abstract

The human fallopian tube plays a critical role in reproduction, yet its structural organization and immune landscape remain incompletely characterized. Here, we analyzed tissue from women of reproductive age across three anatomical regions (isthmus, ampulla, and fimbriae) throughout the menstrual cycle. By using antibody-based imaging together with automated image analysis, the epithelial thickness and spatial distribution of T and B lymphocytes was assessed. No significant differences in epithelial thickness were observed between proliferative and secretory phases. However, significant regional variation was identified, with the epithelium thickest in the isthmus and thinnest in the ampulla. Both CD8A^+^ T lymphocytes and CD20^+^ B lymphocytes were present throughout the fallopian tube, with their abundance strongly correlated across patients. Spatial analysis further revealed that both lymphocyte populations were preferentially localized to the mucosal compartment adjacent to the lumen, and intraepithelial B lymphocytes were consistently observed. Together, these findings provide new insight into epithelial organization and immune cell distribution in the human fallopian tube, highlighting the complexity of the tubal immune microenvironment and its potential relevance for reproductive biology.
