## Appendix Table 1 for "Regional epithelial architecture and spatial distribution of T and B lymphocytes in the human fallopian tube"

### Sheet: Sample overview
Appendix Table 1: Sample overview
Table showing which tissue samples from which patient was used for the different stainings with either anti-EPCAM, anti-CD8A, or antiCD20 antibodies.
Patient	Phase	Sample	anti-EPCAM	anti-CD8A	anti-CD20
P1	Proliferative	Isthmus_1	Yes
		Ampulla_1	Yes	Yes	Yes
		Fimrbiae_1	Yes
		Fimrbiae_2	Yes	Yes	Yes
		Fimrbiae_3	Yes
P2	Proliferative	Ampulla_1	Yes	Yes	Yes
		Fimrbiae_1	Yes	Yes	Yes
P3	Proliferative	Isthmus_1	Yes	Yes	Yes
		Ampulla_1	Yes
		Fimrbiae_1	Yes
		Fimrbiae_2	Yes	Yes	Yes
P4	Proliferative	Fimrbiae_1	Yes
P5	Proliferative	Fimrbiae_1	Yes
		Fimrbiae_2	Yes
		Fimrbiae_3	Yes
P6	Proliferative	Ampulla_1	Yes
		Fimrbiae_1	Yes
P7	Secretory	Ampulla_1	Yes
		Ampulla_2	Yes
		Fimrbiae_1	Yes
P8	Secretory	Isthmus_1	Yes	Yes	Yes
		Isthmus_2	Yes	Yes	Yes
		Fimrbiae_1	Yes	Yes	Yes
		Fimrbiae_2	Yes
P9	Secretory	Ampulla_1	Yes	Yes	Yes
		Fimrbiae_1	Yes	Yes	Yes
P10	Secretory	Isthmus_1	Yes	Yes	Yes
		Fimrbiae_1	Yes	Yes	Yes
		Fimrbiae_2	Yes	Yes	Yes
P11	Secretory	Ampulla_1	Yes
		Fimrbiae_1	Yes
		Fimrbiae_2	Yes
P12	Secretory	Ampulla_1	Yes
		Ampulla_2	Yes
		Ampulla_3	Yes
		Fimrbiae_1	Yes
